# Intracellular screening of nanobodies reveals an intrabody that inhibits ITCH E3 ubiquitin ligase

**DOI:** 10.64898/2026.08.07.743588

**Authors:** Jeffrey W.T. Wang, Victor L. Lam, Ethan P. Dunn, Salvador Martinez, Rachel A. Jones, Anupama Sinha, Joshua T. Hong, Raga Krishnakumar, Joseph S. Schoeniger, Jennifer L. Schwedler, Christopher A. Sumner, Oscar A. Negrete, Steven S. Branda

## Abstract

Nanobodies are a class of small, monomeric camelid antibody fragments that can bind target antigens with high affinity and specificity. Their small size, structural simplicity, and limited reliance on disulfide bonding makes them attractive for intracellular expression for labeling and perturbing cellular processes in live cells. However, screening campaigns carried out exclusively *in vitro* often yield antigen binders that fail to perform well in live cells due to low expression, misfolding, or mistargeting. We demonstrate that traditional *in vitro* screening of a nanobody library combined with an intracellular bioluminescence resonant energy transfer (BRET) proximity sensor approach for sequence down-selection can yield strong *in vitro* binders that also perform well as intrabodies, in this case capable of binding to, and inhibiting the enzymatic activity of, ITCH E3 ubiquitin ligase in human cells. This strategy allows a more direct and scalable path toward intrabody discovery.
