## supplemental tables for "Intracellular screening of nanobodies reveals an intrabody that inhibits ITCH E3 ubiquitin ligase"

### Sheet: Supplemental Table 1
Supplemental Table 1. Primers used in PCR-based NGS library preparation.
Red = 3' end of Illumina F seq primer; purple = 3' end of Illumina R seq primer; cyan = index for barcoding; green = Illumina P5 adapter sequence; orange = Illumina F seq primer (3' end underlined); pink = Illumina P7 adapter sequence; blue = Illumina R seq primer (3' end underlined)
Name	Direction	Sequence (5'--> 3')	Length
			(nt)
PCR1-Fwd1	Forward	ACACGACGCTCTTCCGATCTNNCTGAGCTGTGCAGCCA	38
PCR1-Fwd2		ACACGACGCTCTTCCGATCTNNNNCTGAGCTGTGCAGCCA	40
PCR1-Fwd3		ACACGACGCTCTTCCGATCTNNNNNNCTGAGCTGTGCAGCCA	42
PCR1-Fwd4		ACACGACGCTCTTCCGATCTNNNNNNNNCTGAGCTGTGCAGCCA	44
PCR1-Fwd5		ACACGACGCTCTTCCGATCTNNNNNNNNNNCTGAGCTGTGCAGCCA	46
PCR1-Fwd6		ACACGACGCTCTTCCGATCTNNNNNNNNNNNCTGAGCTGTGCAGCCA	47
PCR1-Fwd7		ACACGACGCTCTTCCGATCTNNNNNNNNNNNNCTGAGCTGTGCAGCCA	48
PCR1-Fwd8		ACACGACGCTCTTCCGATCTNNNNNNNNNNNNNCTGAGCTGTGCAGCCA	49
PCR1-Rev1	Reverse	CAGACGTGTGCTCTTCCGATCTGGGTAACCTGGGTGCCC	39
PCR1-Rev2		CAGACGTGTGCTCTTCCGATCTAAGGTAACCTGGGTGCCC	40
PCR1-Rev3		CAGACGTGTGCTCTTCCGATCTTCGGGTAACCTGGGTGCCC	41
PCR1-Rev4		CAGACGTGTGCTCTTCCGATCTCGTAGGTAACCTGGGTGCCC	42
PCR1-Rev5		CAGACGTGTGCTCTTCCGATCTCTTGGGGTAACCTGGGTGCCC	43
PCR1-Rev6		CAGACGTGTGCTCTTCCGATCTACCAACGGGTAACCTGGGTGCCC	44
PCR1-Rev7		CAGACGTGTGCTCTTCCGATCTGGATCTAGGGTAACCTGGGTGCCC	45
PCR1-Rev8		CAGACGTGTGCTCTTCCGATCTTAGCTGCTCGGTAACCTGGGTGCCC	46
PCR2-Fwd1	Forward	AATGATACGGCGACCACCGAGATCTACACTCTTTCCCTACACGACGCTCTTCCGATCT	58
PCR2-Rev1	Reverse	CAAGCAGAAGACGGCATACGAGATGTGACTGGAGTTCAGACGTGTGCTCTTCCGATCT	58

### Sheet: Supplemental Table 2
Supplemental Table 2. Plasmids used in this study, with their coding sequences.
Plasmid/DNA construct	Protein Coding Sequence or DNA Construct	Important Sequence Features/Usage
nLuc	MVFTLEDFVGDWRQTAGYNLDQVLEQGGVSSLFQNLGVSVTPIQRIVLSGENGLKIDIHVIIPYEGLSGDQMGQIEKIFKVVYPVDDHHFKVILHYGTLVIDGVTPNMIDYFGRPYEGIAVFDGKKITVTGTLWNGNKIIDERLINPDGSLLFRVTINGVTGWRLCERILAGS	EF-1a driven expression of nLuc
mNG	MVSKGEEDNMASLPATHELHIFGSINGVDFDMVGQGTGNPNDGYEELNLKSTKGDLQFSPWILVPHIGYGFHQYLPYPDGMSPFQAAMVDGSGYQVHRTMQFEDGASLTVNYRYTYEGSHIKGEAQVKGTGFPADGPVMTNSLTAADWCRSKKTYPNDKTIISTFKWSYTTGNGKRYRSTARTTYTFAKPMAANYLKNQPMYVFRKTELKHSKTELNFKEWQKAFTDVMGMDELYKGS	EF-1a driven expression of mNG
Z-nLuc	MGQGKSREEKGTNSTNRAEILPDTTYLGPLSCKSCWQKFDSLVRCHDHYLCRHCLNLLLSVSDRCPLCKYPLPTRLKISTAPSSPPPYEEGSGGGGSGGGGSVFTLEDFVGDWRQTAGYNLDQVLEQGGVSSLFQNLGVSVTPIQRIVLSGENGLKIDIHVIIPYEGLSGDQMGQIEKIFKVVYPVDDHHFKVILHYGTLVIDGVTPNMIDYFGRPYEGIAVFDGKKITVTGTLWNGNKIIDERLINPDGSLLFRVTINGVTGWRLCERILAGS	EF-1a driven expression of Z-nLuc
nLuc-Z	MVFTLEDFVGDWRQTAGYNLDQVLEQGGVSSLFQNLGVSVTPIQRIVLSGENGLKIDIHVIIPYEGLSGDQMGQIEKIFKVVYPVDDHHFKVILHYGTLVIDGVTPNMIDYFGRPYEGIAVFDGKKITVTGTLWNGNKIIDERLINPDGSLLFRVTINGVTGWRLCERILAGGGGSGGGGSGSGQGKSREEKGTNSTNRAEILPDTTYLGPLSCKSCWQKFDSLVRCHDHYLCRHCLNLLLSVSDRCPLCKYPLPTRLKISTAPSSPPPYEEGS	EF-1a driven expression of nLuc-Z
mNG-Z	MVSKGEEDNMASLPATHELHIFGSINGVDFDMVGQGTGNPNDGYEELNLKSTKGDLQFSPWILVPHIGYGFHQYLPYPDGMSPFQAAMVDGSGYQVHRTMQFEDGASLTVNYRYTYEGSHIKGEAQVKGTGFPADGPVMTNSLTAADWCRSKKTYPNDKTIISTFKWSYTTGNGKRYRSTARTTYTFAKPMAANYLKNQPMYVFRKTELKHSKTELNFKEWQKAFTDVMGMDELYKGGGGSGGGGSGSGQGKSREEKGTNSTNRAEILPDTTYLGPLSCKSCWQKFDSLVRCHDHYLCRHCLNLLLSVSDRCPLCKYPLPTRLKISTAPSSPPPYEEGS	EF-1a driven expression of mNG-Z
Z-mNG	MGQGKSREEKGTNSTNRAEILPDTTYLGPLSCKSCWQKFDSLVRCHDHYLCRHCLNLLLSVSDRCPLCKYPLPTRLKISTAPSSPPPYEEGSGGGGSGGGGSVSKGEEDNMASLPATHELHIFGSINGVDFDMVGQGTGNPNDGYEELNLKSTKGDLQFSPWILVPHIGYGFHQYLPYPDGMSPFQAAMVDGSGYQVHRTMQFEDGASLTVNYRYTYEGSHIKGEAQVKGTGFPADGPVMTNSLTAADWCRSKKTYPNDKTIISTFKWSYTTGNGKRYRSTARTTYTFAKPMAANYLKNQPMYVFRKTELKHSKTELNFKEWQKAFTDVMGMDELYKGS	EF-1a driven expression of Z-mNG
ITCH-nLuc	MSDSGSQLGSMGSLTMKSQLQITVISAKLKENKKNWFGPSPYVEVTVDGQSKKTEKCNNTNSPKWKQPLTVIVTPVSKLHFRVWSHQTLKSDVLLGTAALDIYETLKSNNMKLEEVVVTLQLGGDKEPTETIGDLSICLDGLQLESEVVTNGETTCSENGVSLCLPRLECNSAISAHCNLCLPGLSDSPISASRVAGFTGASQNDDGSRSKDETRVSTNGSDDPEDAGAGENRRVSGNNSPSLSNGGFKPSRPPRPSRPPPPTPRRPASVNGSPSATSESDGSSTGSLPPTNTNTNTSEGATSGLIIPLTISGGSGPRPLNPVTQAPLPPGWEQRVDQHGRVYYVDHVEKRTTWDRPEPLPPGWERRVDNMGRIYYVDHFTRTTTWQRPTLESVRNYEQ…	EF-1a driven expression of ITCH-nLuc
nLuc-ITCH	MVFTLEDFVGDWRQTAGYNLDQVLEQGGVSSLFQNLGVSVTPIQRIVLSGENGLKIDIHVIIPYEGLSGDQMGQIEKIFKVVYPVDDHHFKVILHYGTLVIDGVTPNMIDYFGRPYEGIAVFDGKKITVTGTLWNGNKIIDERLINPDGSLLFRVTINGVTGWRLCERILAGGGGSGGGGSGSSDSGSQLGSMGSLTMKSQLQITVISAKLKENKKNWFGPSPYVEVTVDGQSKKTEKCNNTNSPKWKQPLTVIVTPVSKLHFRVWSHQTLKSDVLLGTAALDIYETLKSNNMKLEEVVVTLQLGGDKEPTETIGDLSICLDGLQLESEVVTNGETTCSENGVSLCLPRLECNSAISAHCNLCLPGLSDSPISASRVAGFTGASQNDDGSRSKDETRVS…	EF-1a driven expression of nLuc-ITCH
ITCH-mNG	MSDSGSQLGSMGSLTMKSQLQITVISAKLKENKKNWFGPSPYVEVTVDGQSKKTEKCNNTNSPKWKQPLTVIVTPVSKLHFRVWSHQTLKSDVLLGTAALDIYETLKSNNMKLEEVVVTLQLGGDKEPTETIGDLSICLDGLQLESEVVTNGETTCSENGVSLCLPRLECNSAISAHCNLCLPGLSDSPISASRVAGFTGASQNDDGSRSKDETRVSTNGSDDPEDAGAGENRRVSGNNSPSLSNGGFKPSRPPRPSRPPPPTPRRPASVNGSPSATSESDGSSTGSLPPTNTNTNTSEGATSGLIIPLTISGGSGPRPLNPVTQAPLPPGWEQRVDQHGRVYYVDHVEKRTTWDRPEPLPPGWERRVDNMGRIYYVDHFTRTTTWQRPTLESVRNYEQ…	EF-1a driven expression of ITCH-mNG
mNG-ITCH	MVSKGEEDNMASLPATHELHIFGSINGVDFDMVGQGTGNPNDGYEELNLKSTKGDLQFSPWILVPHIGYGFHQYLPYPDGMSPFQAAMVDGSGYQVHRTMQFEDGASLTVNYRYTYEGSHIKGEAQVKGTGFPADGPVMTNSLTAADWCRSKKTYPNDKTIISTFKWSYTTGNGKRYRSTARTTYTFAKPMAANYLKNQPMYVFRKTELKHSKTELNFKEWQKAFTDVMGMDELYKGGGGSGGGGSGSSDSGSQLGSMGSLTMKSQLQITVISAKLKENKKNWFGPSPYVEVTVDGQSKKTEKCNNTNSPKWKQPLTVIVTPVSKLHFRVWSHQTLKSDVLLGTAALDIYETLKSNNMKLEEVVVTLQLGGDKEPTETIGDLSICLDGLQLESEVVTNG…	EF-1a driven expression of mNG-ITCH
Zmut-nLuc	MGQGKSREEKGTNSTNRAEILPDTTYLGPLSCKSCWQKFDSLVRCHDHYLCRHCLNLLLSVSDRCPLCKYPLPTRLKISTAPSSAAAAAEGSGGGGSGGGGSVFTLEDFVGDWRQTAGYNLDQVLEQGGVSSLFQNLGVSVTPIQRIVLSGENGLKIDIHVIIPYEGLSGDQMGQIEKIFKVVYPVDDHHFKVILHYGTLVIDGVTPNMIDYFGRPYEGIAVFDGKKITVTGTLWNGNKIIDERLINPDGSLLFRVTINGVTGWRLCERILAGS	EF-1a driven expression of Zmut-nLuc
Zmut-mNG	MGQGKSREEKGTNSTNRAEILPDTTYLGPLSCKSCWQKFDSLVRCHDHYLCRHCLNLLLSVSDRCPLCKYPLPTRLKISTAPSSAAAAAEGSGGGGSGGGGSVSKGEEDNMASLPATHELHIFGSINGVDFDMVGQGTGNPNDGYEELNLKSTKGDLQFSPWILVPHIGYGFHQYLPYPDGMSPFQAAMVDGSGYQVHRTMQFEDGASLTVNYRYTYEGSHIKGEAQVKGTGFPADGPVMTNSLTAADWCRSKKTYPNDKTIISTFKWSYTTGNGKRYRSTARTTYTFAKPMAANYLKNQPMYVFRKTELKHSKTELNFKEWQKAFTDVMGMDELYKGS	EF-1a driven expression of Zmut-mNG
nLuc-Zmut	MVFTLEDFVGDWRQTAGYNLDQVLEQGGVSSLFQNLGVSVTPIQRIVLSGENGLKIDIHVIIPYEGLSGDQMGQIEKIFKVVYPVDDHHFKVILHYGTLVIDGVTPNMIDYFGRPYEGIAVFDGKKITVTGTLWNGNKIIDERLINPDGSLLFRVTINGVTGWRLCERILAGGGGSGGGGSGSGQGKSREEKGTNSTNRAEILPDTTYLGPLSCKSCWQKFDSLVRCHDHYLCRHCLNLLLSVSDRCPLCKYPLPTRLKISTAPSSAAAAAEGS	EF-1a driven expression of nLuc-Zmut
mNG-Zmut	MVSKGEEDNMASLPATHELHIFGSINGVDFDMVGQGTGNPNDGYEELNLKSTKGDLQFSPWILVPHIGYGFHQYLPYPDGMSPFQAAMVDGSGYQVHRTMQFEDGASLTVNYRYTYEGSHIKGEAQVKGTGFPADGPVMTNSLTAADWCRSKKTYPNDKTIISTFKWSYTTGNGKRYRSTARTTYTFAKPMAANYLKNQPMYVFRKTELKHSKTELNFKEWQKAFTDVMGMDELYKGGGGSGGGGSGSGQGKSREEKGTNSTNRAEILPDTTYLGPLSCKSCWQKFDSLVRCHDHYLCRHCLNLLLSVSDRCPLCKYPLPTRLKISTAPSSAAAAAEGS	EF-1a driven expression of mNG-Zmut
mScarlet-ITCH	MVSKGEAVIKEFMRFKVHMEGSMNGHEFEIEGEGEGRPYEGTQTAKLKVTKGGPLPFSWDILSPQFMYGSRAFIKHPADIPDYYKQSFPEGFKWERVMNFEDGGAVTVTQDTSLEDGTLIYKVKLRGTNFPPDGPVMQKKTMGWEASTERLYPEDGVLKGDIKMALRLKDGGRYLADFKTTYKAKKPVQMPGAYNVDRKLDITSHNEDYTVVEQYERSEGRHSTGGMDELYKGGGGSGGGGSGSSDSGSQLGSMGSLTMKSQLQITVISAKLKENKKNWFGPSPYVEVTVDGQSKKTEKCNNTNSPKWKQPLTVIVTPVSKLHFRVWSHQTLKSDVLLGTAALDIYETLKSNNMKLEEVVVTLQLGGDKEPTETIGDLSICLDGLQLESEVVTNGETTC…	EF-1a driven expression of mScarlet-ITCH
HA-ITCH	MYPYDVPDYAGGGGSMSDSGSQLGSMGSLTMKSQLQITVISAKLKENKKNWFGPSPYVEVTVDGQSKKTEKCNNTNSPKWKQPLTVIVTPVSKLHFRVWSHQTLKSDVLLGTAALDIYETLKSNNMKLEEVVVTLQLGGDKEPTETIGDLSICLDGLQLESEVVTNGETTCSENGVSLCLPRLECNSAISAHCNLCLPGLSDSPISASRVAGFTGASQNDDGSRSKDETRVSTNGSDDPEDAGAGENRRVSGNNSPSLSNGGFKPSRPPRPSRPPPPTPRRPASVNGSPSATSESDGSSTGSLPPTNTNTNTSEGATSGLIIPLTISGGSGPRPLNPVTQAPLPPGWEQRVDQHGRVYYVDHVEKRTTWDRPEPLPPGWERRVDNMGRIYYVDHFTRTT…	EF-1a driven expression of HA-ITCH
myc-Ub	MEQKLISEEDLSGSMQIFVKTLTGKTITLEVEPSDTIENVKAKIQDKEGIPPDQQRLIFAGKQLEDGRTLSDYNIQKESTLHLVLRLRGG	EF-1a driven expression of myc-Ub
Nb-mNG	MEVQLQASGGGFVQPGGSLRLSC//Nb CODING SEQ//QGTQVTVSSGSGGGGSGGGGSMVSKGEEDNMASLPATHELHIFGSINGVDFDMVGQGTGNPNDGYEELNLKSTKGDLQFSPWILVPHIGYGFHQYLPYPDGMSPFQAAMVDGSGYQVHRTMQFEDGASLTVNYRYTYEGSHIKGEAQVKGTGFPADGPVMTNSLTAADWCRSKKTYPNDKTIISTFKWSYTTGNGKRYRSTARTTYTFAKPMAANYLKNQPMYVFRKTELKHSKTELNFKEWQKAFTDVMGMDELYK	Destination Vector for EF-1a driven expression of Nb-mNG using BsmBI golden gate cloning of synthetic gene blocks
Nb66-mNG	MEVQLQASGGGFVQPGGSLRLSCAASGTSFSYWRMGWFRQAPGKEREFVSAISSQSGNDKYYADSVKGRFTISRDNSKNTVYLQMNSLRAEDTATYYCAIVWPWRTRGYSSYWGQGTQVTVSSGSGGGGSGGGGSMVSKGEEDNMASLPATHELHIFGSINGVDFDMVGQGTGNPNDGYEELNLKSTKGDLQFSPWILVPHIGYGFHQYLPYPDGMSPFQAAMVDGSGYQVHRTMQFEDGASLTVNYRYTYEGSHIKGEAQVKGTGFPADGPVMTNSLTAADWCRSKKTYPNDKTIISTFKWSYTTGNGKRYRSTARTTYTFAKPMAANYLKNQPMYVFRKTELKHSKTELNFKEWQKAFTDVMGMDELYK	EF-1a driven expression of Nb66-mNG
anti-Histone-mNG	MEVQLQASGGGFVQPGGSLRLSCAASGRSFSSYAMGWFRQAPGKEREFVSAISSRSRGVTYYADSVKGRFTISRDNSKNTVYLQMNSLRAEDTATYYCATSSGSTRQLSTGRSNYWGQGTQVTVSSGSGGGGSGGGGSMVSKGEEDNMASLPATHELHIFGSINGVDFDMVGQGTGNPNDGYEELNLKSTKGDLQFSPWILVPHIGYGFHQYLPYPDGMSPFQAAMVDGSGYQVHRTMQFEDGASLTVNYRYTYEGSHIKGEAQVKGTGFPADGPVMTNSLTAADWCRSKKTYPNDKTIISTFKWSYTTGNGKRYRSTARTTYTFAKPMAANYLKNQPMYVFRKTELKHSKTELNFKEWQKAFTDVMGMDELYK	EF-1a driven expression of anti-Histone-mNG
anti-Actin-mNG	MEVQLQASGGGFVQPGGSLRLSCAASGLIFSAFGMGWFRQAPGKEREFVGGINWRGSTNYGDGRFTISRDNAKNTVYLQMNNLKPEDTAVYYCAARMVHKTEYDYWGQGTQVTVSSGSGGGGSGGGGSMVSKGEEDNMASLPATHELHIFGSINGVDFDMVGQGTGNPNDGYEELNLKSTKGDLQFSPWILVPHIGYGFHQYLPYPDGMSPFQAAMVDGSGYQVHRTMQFEDGASLTVNYRYTYEGSHIKGEAQVKGTGFPADGPVMTNSLTAADWCRSKKTYPNDKTIISTFKWSYTTGNGKRYRSTARTTYTFAKPMAANYLKNQPMYVFRKTELKHSKTELNFKEWQKAFTDVMGMDELYK	Ef-1a driven expression of anti-Actin-mNG
Synthetic DNA for Nb cloning into Nb-mNG constructs	ATCCGTCTCATGTGCAGCTTCAGGCACCTCTTTCTCTTACTGGCGTATGGGCTGGTTCCGGCAAGCCCCCGGCAAGGAACGGGAATTCGTTTCCGCGATCTCATCCCAGAGCGGTAATGACAAGTATTACGCAGATTCCGTCAAGGGCCGCTTCACAATCAGCAGGGACAACTCTAAGAATACTGTGTATCTGCAAATGAACAGCCTTCGCGCCGAGGATACCGCCACCTATTACTGTGCTATCGTCTGGCCCTGGCGCACCCGCGGCTATTCCAGCTACTGGGGACAGTGAGACGGATC	Synthetic DNA for golden gate cloning Nb sequence into Nb-mNG destination vector. Cut adapters provided in bold and sticky ends are underlined. Nb66 is given as an example
mNG-nLuc	MVSKGEEDNMASLPATHELHIFGSINGVDFDMVGQGTGNPNDGYEELNLKSTKGDLQFSPWILVPHIGYGFHQYLPYPDGMSPFQAAMVDGSGYQVHRTMQFEDGASLTVNYRYTYEGSHIKGEAQVKGTGFPADGPVMTNSLTAADWCRSKKTYPNDKTIISTFKWSYTTGNGKRYRSTARTTYTFAKPMAANYLKNQPMYVFRKTELKHSKTELNFKEWQKAFTDVMGMDELYKGGGGSGGGGSGSGGGGSGGGGSVFTLEDFVGDWRQTAGYNLDQVLEQGGVSSLFQNLGVSVTPIQRIVLSGENGLKIDIHVIIPYEGLSGDQMGQIEKIFKVVYPVDDHHFKVILHYGTLVIDGVTPNMIDYFGRPYEGIAVFDGKKITVTGTLWNGNKIIDE…	EF-1a driven expression of mNG-nLuc
mHfYFP-nLuc	MVSKGEELIKENMRSKLYLEGSVNGHQFKCTHEGEGKPYEGKQTNRIKVVEGGPLPFAFDILATMFMYGSKVFIKYPADLPDYFKQSFPEGFTWERVMVFEDGGVLTATQDTSLQDGELIYNVKLRGVNFPANGPVMQKKTLGWEPSTETMTPADGGLEGRCDKVLKLVGGGHLHVNFKTTYKSKKPVKMPGVHYVDRRLERIKEADNETYVEQYEHAVARYSNLGGGMDELYKGGGGSGGGGSGSGGGGSGGGGSVFTLEDFVGDWRQTAGYNLDQVLEQGGVSSLFQNLGVSVTPIQRIVLSGENGLKIDIHVIIPYEGLSGDQMGQIEKIFKVVYPVDDHHFKVILHYGTLVIDGVTPNMIDYFGRPYEGIAVFDGKKITVTGTLWNGNKIIDERL…	EF-1a driven expression of mHfYFP-nLuc
pelB-Nb66	MKYLLPTAAAGLLLLAAQPAMAEVQLQASGGGFVQPGGSLRLSCAASGTSFSYWRMGWFRQAPGKEREFVSAISSQSGNDKYYADSVKGRFTISRDNSKNTVYLQMNSLRAEDTATYYCAIVWPWRTRGYSSYWGQGTQVTVSSGSENLYFQGHHHHHH	IPTG inducible E. coli expression of secreted Nb with C-ter His-tag (CDR1, CDR2, and CDR3 are underlined)

### Sheet: Supplemental Table 3
Supplemental Table 3. Plasmid transfection conditions used in this study.
Figure Source	Plasmid Mixture Description (plasmid units are ng/well, 384-well plate, unless otherwise indicated)
1B	When mNG and nLuc containing constructs are co-transfected: 18 mNG plasmid, 4.5 nLuc plasmid, 37.5 pUC19; nLuc containing constructs alone: 9 nLuc plasmid, 51 pUC19.
1C	mNG and nLuc containing constructs were co-transfected in the following ratios of nLuc:mNG containing plasmids (18:1.125, 9:2.25, 4.5:2.25, 2.25:4.5, 1.125:9, 1.125:4.5, 0.5625:9, 0.29125:9) the two nLuc and mNG plasmids were balanced with pUC19 such that the sum of all three plasmids will be 60.
2	mNG containing plasmid was kept at 9, and nLuc containing plasmid at 1.125, the balance totaling 60 was made up with puc19.
5A	mScarlet-ITCH was transfected at 1000 in a 6-well plate.
5C	mNG containing plasmid transfected at 200, and HA-ITCH transfected at 800 in a 6-well plate.
5B	nLuc-ITCH was transfected at 40 in a 96-well plate with the balance to 100 with pUC19.
6A&B	HA-ITCH was transfected at 100, Nb66-mNG or anti-Histone-mNG at 50, myc-Ub at 200, and the balance to 1000 was pUC19 in a 6-well plate.
